# An unusual trafficking domain in MSRP6 defines a complex needed for Maurer’s clefts anchoring and maintenance in *P. falciparum* infected red blood cells

**DOI:** 10.1101/2021.12.03.471078

**Authors:** Alexandra Blancke Soares, Jan Stäcker, Svenja Schwald, Wieteke Hoijmakers, Nahla Galal Metwally, Jakob Cronshagen, Hanno Schoeler, Sven Flemming, Katharina Höhn, Ulrike Fröhlke, Paolo Mesén-Ramírez, Bärbel Bergmann, Melissa Khosh-Naucke, Iris Bruchhaus, Richárd Bártfai, Tobias Spielmann

## Abstract

Intracellular malaria blood stage parasites remodel their host cell, a process essential for parasite survival and a cause of pathology in malaria infections. Host cell remodeling depends on the export of different classes of exported parasite proteins into the infected red blood cell (RBC). Here we show that members of a recently discovered group of difficult to predict exported proteins harbor an N-terminal export domain, similar to other classes of exported proteins, indicating that this is a common theme among all classes of exported proteins. For one such protein, MSRP6 (MSP-7 related protein 6), we identified a second, untypical export-mediating domain that corresponded to its MSP7-like region. In addition to its function in export, this domain also mediated attachment to the Maurer’s clefts, prominent parasite-induced structures in the host cell where MSRP6 is located. Using BioID with the Maurer’s clefts attachment domain of MSRP6 to identify interactors and compartment neighbors in live parasites we discovered a novel complex of proteins at the Maurer’s clefts. We show that this complex is necessary for the anchoring and maintaining the structural integrity of the Maurer’s clefts. The Maurer’s clefts are believed to be involved in the transport of the major virulence factor PfEMP1 to the host cell surface where it mediates cytoadherence of infected RBCs to endothelial cells, a main reason for the importance of host cell modifications for parasite virulence in the human host. Taking advantage of MSRP6 complex mutants and IT4 parasites that we modified to express only one specific PfEMP1 we find that abolishing Maurer’s clefts anchoring was neither needed for PfEMP1 transport to the host cell surface nor for cytoadherence. Altogether, this work reveals parasite proteins involved in Maurer’s clefts anchoring and maintenance and unexpectedly finds that these functions seem to be dispensable for virulence factor transport and surface display.
