## Supplementary material for "An unusual trafficking domain in MSRP6 defines a complex needed for Maurer’s clefts anchoring and maintenance in *P. falciparum* infected red blood cells": Table S2

### Sheet: Tabelle1
	enrichment MSRP6 over SBP1 in eluate
replica	PIESP2-GFP IP	PF332-GFP IP	PeMP1-GFP IP	PeMP2-GFP IP	PeMP3-GFP IP	PeMP4-GFP IP
n = 1	686.28	30.43	2886.35	1724.84	67.03	23.64
n = 2	6.62	19.5	623.7	116.77	110.74	24.74
n = 3	320.3	214.24	3312.99	2236.96	3010.11	134.92
n = 4			2853.21
average	337.73	88.0567	2419.06	1359.52	1062.63	61.1
