## Supplementary material for "An unusual trafficking domain in MSRP6 defines a complex needed for Maurer’s clefts anchoring and maintenance in *P. falciparum* infected red blood cells": Table S3

### Sheet: Tabelle1
Primers	Sequences
PFE0050w-Int-check_F	CATATGGATTTTAAAGAGTGCAAAGCATg
PFE0050w-Int-check_R	Cgataattgcaaaagaaatatatgc
PFE0050wTGD-Intcheck_F	CTTTTTTTTTCAAATTAACATG
PFE0060w-Int-check_F	gAGGTCATATCCCAAATCTGGCC
PFE0060w-Int-check_R	cacgaatatatagaacaacaaaaatggg
PFE0060wTGD-Int-check_F	GAATTATTATATTATAACAGTTAAAAC
PFI0086w-Int-check_F	ACGATTCTATTACAGGTGTACC
PFI0086w-Int-check_R	cataaacatatatataattcataatagtttatatag
PFI0086wTGD-Int-check_F	CGTATGTCTTACATAAAATAC
PF11_0511-Int-Check_F	acatatttacaaaacattttgttaaaac
PF11_0511-Int-Check_R	caattatgaataattcctttagtattttcgc
Mal7P1.170-Int-check_F	GCTGCTACTTTTCAATGTTC
Mal7P1.170-Int-check_R	ggcttttcaaaattacaacaaaacattaaatatg
Mal7P1.170TGD-Int-check_F	GTATTATTATAATATAATAGAGG
PFC0070c-Intcheck_F	CTTTATGTCACCATGGAATTAC
PFC0070c-Intcheck_R	ctatatatttttccttgtaataaaccc
PF10_0024-Intcheck_F	GAGAATTGTGGTGGTCTAAGATA
PF10_0024-Intcheck_R	cattattaaattttatttattcataac
PF10_0025-Intcheck_F	GATACAGGTGATATTAAGAAAGAAG
PF10_0025-Intcheck_R	gttaataataaaaaagtatgaattaaaac
PF10_0018-Intcheck_F	GAACATTGTAATTGTGGTAAGAGAACC
PF10_0018-Intcheck_R	gtacatatatttatagacatacacatac
PF10_0020-Intcheck_F	GCTGGATACAAAAATTTAACGATAATC
PF10_0020-Intcheck_R	tttatagcggaatgaaatatc
PFL0055c-Intcheck_F	CCCAATAGATACTAGAATGTCAGAAAG
PFL0055c-Intcheck_R	catattattcgttttggttttatttgag
Pf332-Intcheck_F	GCTTCTGTTGAAAATTATATTTCAGATGTAGAAG
Pf332-Intcheck_R	CATTTGTCATGTATTAACTGCG
PF08_0003-Int-check_F	ATGAAAATTCTGGAATGTCTAATG
PF08_0003-Int-check_R	gtacataacaaaaatggtatattaaaaagc
PFD0115c-Intcheck_F	TAAGTGAATTCATATAATTAGG
PFD0115c-Intcheck_R	CCATATACATTCCATTTTTGTG
MSRP6 SLI2A Int fw	GTTGGGGATTCGACAGGAAAATATGGAGAGGGCTC
MSRP6 SLI2A Int rv2	GGTGCTTTAAACAAAAATGACTATGACTAAAGC
IntC MSRP6 fw	GTATTTTATTTTTATTAGAATATTTAAAGGATTCCC
MSRP6 SLI2A TGD rv 2	GGTATCTTTTGGTACATGAGGAGTATGAG
MA-mSc fw 5’ new	GCAATAAATACCAAGGACGCCTTAAAGATTTAATATTC
MAHRP2-mScar rv 3'	CCATATCATTGCTCTAAACATATGAAAATATATAG
060021400 Int fw	CGACAACCACGTGAAGTGACGCATTCCATAGTC
060021400 Int rv	CTAATATAGTATCCATAGTAGAATTATCAGG
SBP1 5' Int Check	GGATATAATTAAGATAAAATCTATTAGAATC
SBP1 3' Int Check	CTATTTCAAATTCTCATTATTGTTGGCACAATTG
IntC PIESP2 TGD fw	CCTTTTTTTTCAATTATCGTGGTAG
IntC PIESP2 TGD rv	CACGAAAATATATGAAGGGACAAATGATTCACG
Pf332 fw 5' (To)	ATAGAGGCGTATACCATATATTTGTAG
Pf332 rv 3' (To)	ATTTCATAATTTGTGACTGTATATCTTTTC
pArl55 sense	ggaattgtgagcggataacaatttcacacagg
GFP42 rev	CATCACCATCTAATTCAACAAG
GFP 85 rv	ACCTTCACCCTCTCCACTGAC
mScarlet 38 rv	CCCTCCATGTGCACCTTAAAACGC
yDHODH 42 rv	GATGCATTCATAAATGGGTTTTC
Neo 40 rv	CGAATAGCCTCTCCACCCAAG
FKBP 82 rv	CTTTCCATCTTCAAGCATTCCAG
